# Autozygosity and genetic load as sensitive early warnings of butterfly population decline

**DOI:** 10.64898/2026.08.05.742957

**Authors:** Sebastiano Fava, Marco Gargano, Dona Kireta, Paolo Gratton, Donatella Cesaroni, Alessio Iannucci, Claudio Ciofi, Roberto Biello, Marco Gerdol, Giorgio Bertorelle, Emiliano Trucchi

## Abstract

Insects are commonly expected to be protected from genomic erosion by high fecundity, short generation times, and large census sizes. Yet, insect populations can decline and eventually go extinct, underscoring the need for genomic indicators that provide actionable early warnings of population collapse. Here, we test this expectation by comparing contemporary and historical genomes of the Ponza grayling, *Hipparchia sbordonii*, an endangered butterfly endemic to the Pontine Islands in the Mediterranean, with the genomes of a widespread European congeneric species, *H. semele*. Using whole-genome resequencing, outgroup-based variant polarization, demographic reconstruction, runs of homozygosity, selection scans, and annotation-based genetic-load analyses, we show that *H. sbordonii* has undergone sustained demographic contraction, including a sharp recent decline. Despite limited temporal change in mean genome-wide heterozygosity, we observe extensive autozygosity, elevated inbreeding, and a clear shift from masked to realized genetic load in contemporary *H. sbordonii*. R’_XY_ analysis revealed similar relative frequencies of high-impact derived variants in *H. sbordonii* and *H. semele*, suggesting ineffective purging during population collapse, whereas low- and moderate-impact variants were relatively enriched in *H. sbordonii*, particularly within candidate regions under selection. This indicates a more complex dynamic, in which functional variation has been shaped by the combined effects of drift, relaxed purifying selection, and possible local adaptation. Our study shows that declining butterfly populations bear distinctive signatures of genomic erosion, mirroring patterns well documented in vertebrates. Yet recent demographic collapse in *H. sbordonii* is more clearly captured by long runs of homozygosity and realized genetic load than by changes in mean genome-wide heterozygosity, highlighting their potential as early warning indicators for monitoring declining insect populations.
