## Supplementary Table 1.xlsx for "Autozygosity and genetic load as sensitive early warnings of butterfly population decline"

### Sheet: FROH
	Supplementary Table 1. Summary of genomic inbreeding coefficients (FROH). Numerical values of FROH estimates for each individual across ROH length categories.
	Sample	FROH < 100 Kb	FROH 100 – 250 Kb	FROH 250 – 500 Kb	FROH 500 Kb – 1 Mb	FROH > 1 Mb	Total_FROH	Total_FROH %
	HS_01	0.000603433	0	0	0	0	0.000603433	0.0603433
	HS_02	0.000195736	0.000274539	0	0	0	0.000470276	0.0470276
	HS_03	0.000270076	0	0	0	0	0.000270076	0.0270076
	HS_04	0	0	0	0	0	0	0
	HS_05	0.00023816	0	0	0	0	0.00023816	0.023816
	HS_06	0	0	0	0	0	0	0
	HS_07	0.000704358	0.000314263	0	0	0	0.00101862	0.101862
	HS_08	0.000397664	0	0	0	0	0.000397664	0.0397664
	HS_09	0.00051468	0.000328719	0	0	0	0.0008434	0.08434
	HS_10	0.000290829	0	0	0	0	0.000290829	0.0290829
	Ind_01	0.0819024	0.0623027	0.0249257	0.00747416	0.0036242	0.180229	18.0229
	Ind_02	0.0651961	0.0657552	0.0258135	0.0119894	0.00407111	0.172825	17.2825
	Ind_03	0.0663123	0.0644582	0.0232519	0.00929565	0.00441221	0.16773	16.773
	Ind_04	0.0718665	0.061861	0.031029	0.0163643	0.0267454	0.207866	20.7866
	Ind_05	0.0635507	0.06188	0.0259923	0.0292501	0.0781573	0.258831	25.8831
	Ind_06	0.0647182	0.0613217	0.0268395	0.0240155	0.0400737	0.216969	21.6969
	Ind_07	0.070562	0.0627849	0.0242469	0.00277086	0	0.160365	16.0365
	Ind_08	0.0547483	0.0564206	0.0227674	0.0334582	0.12054	0.287935	28.7935
	Ind_09	0.0605956	0.0532107	0.0324032	0.0603694	0.114577	0.321156	32.1156
	Ind_10	0.0614439	0.0602826	0.0256544	0.0210913	0.0465224	0.214995	21.4995
	PAL_01	0.0631572	0.0462042	0.0125549	0.00897139	0	0.130888	13.0888
	PAL_02	0.0604951	0.0463864	0.0136389	0.00679654	0	0.127317	12.7317
	PAL_03	0.0628897	0.0489098	0.0131838	0.0110537	0	0.136037	13.6037
	PON_01	0.065273	0.0621936	0.0294063	0.0122937	0	0.169167	16.9167
	PON_02	0.0571978	0.067878	0.0190474	0.00247544	0	0.146599	14.6599
	PON_03	0.0632443	0.0595166	0.0165171	0.00925786	0	0.148536	14.8536
	Population	Avg FROH < 100 Kb	Avg FROH 100 – 250 Kb	Avg FROH 250 – 500 Kb	Avg FROH 500 Kb – 1 Mb	Avg FROH > 1 Mb	Avg Total_FROH	Avg Total_FROH %
	Hipparchia semele 2019	0.000321494	9.17522e-05	0	0	0	0.000413246	0.0413246
	Hipparchia sbordonii Ponza 2019	0.0660896	0.0610278	0.0262924	0.0216079	0.0438724	0.21889	21.889
	Hipparchia sbordonii Palmarola 1990	0.0621807	0.0471668	0.0131259	0.00894055	0	0.131414	13.1414
	Hipparchia sbordonii Ponza 1990	0.061905	0.0631961	0.0216569	0.00800899	0	0.154767	15.4767
