## Supplementary Table 2.xlsx for "Autozygosity and genetic load as sensitive early warnings of butterfly population decline"

### Sheet: FROH
	Supplementary Table 2. Summary of genomic inbreeding coefficients (FROH). Numerical values of FROH estimates for each individual across ROH length categories.
	Sample	FROH < 100 Kb	FROH 100 – 250 Kb	FROH 250 – 500 Kb	FROH 500 Kb – 1 Mb	FROH > 1 Mb	Total_FROH	Total_FROH %
	HS_01	0.000829255	0	0	0	0	0.000829255	0.0829255
	HS_02	0.000632147	0.000281062	0	0	0	0.000913209	0.0913209
	HS_03	0.000337212	0.000473021	0	0	0	0.000810233	0.0810233
	HS_04	0	0	0.00108329	0	0	0.00108329	0.108329
	HS_05	0.000215466	0	0	0	0	0.000215466	0.0215466
	HS_06	0.000208676	0	0	0	0	0.000208676	0.0208676
	HS_07	0.000509522	0	0	0	0	0.000509522	0.0509522
	HS_08	0.000541598	0	0	0	0	0.000541598	0.0541598
	HS_09	0.000153616	0	0	0	0	0.000153616	0.0153616
	HS_10	0.000327565	0	0	0	0	0.000327565	0.0327565
	PAL_01	0.0652857	0.0389198	0.00389951	0.00144484	0	0.10955	10.955
	PAL_02	0.0606031	0.0364916	0.010076	0.00145454	0	0.108625	10.8625
	PAL_03	0.0641484	0.0404612	0.00895506	0.00148505	0	0.11505	11.505
	PON_01	0.0770734	0.051822	0.0164595	0.00450208	0	0.149857	14.9857
	PON_02	0.0668562	0.0527846	0.00845435	0.00141665	0	0.129512	12.9512
	PON_03	0.0775233	0.047836	0.0102469	0.0029965	0	0.138603	13.8603
	Ind_01	0.0747136	0.0504225	0.0146295	0.00641628	0	0.146182	14.6182
	Ind_02	0.0672292	0.0546585	0.0168167	0.00739006	0	0.146094	14.6094
	Ind_03	0.0677734	0.051295	0.0126831	0.00428143	0	0.136033	13.6033
	Ind_04	0.0728197	0.0596131	0.0295522	0.0150027	0	0.176988	17.6988
	Ind_05	0.0600264	0.0700201	0.047357	0.0499373	0.0105114	0.237852	23.7852
	Ind_06	0.0712421	0.066176	0.0342297	0.0156062	0	0.187254	18.7254
	Ind_07	0.0738527	0.0416407	0.00918313	0.00135986	0	0.126036	12.6036
	Ind_08	0.0675181	0.0821918	0.0622301	0.0409274	0.00354401	0.256411	25.6411
	Ind_09	0.0715201	0.0795663	0.090285	0.0507691	0.00601673	0.298157	29.8157
	Ind_10	0.0645292	0.0549128	0.0297524	0.0278266	0.0228252	0.199846	19.9846
	Population	Avg FROH < 100 Kb	Avg FROH 100 – 250 Kb	Avg FROH 250 – 500 Kb	Avg FROH 500 Kb – 1 Mb	Avg FROH > 1 Mb	Avg Total_FROH	Avg Total_FROH %
	Hipparchia semele 2019	0.000375506	7.54083e-05	0.000108329	0	0	0.000559243	0.0559243
	Hipparchia sbordonii Palmarola 1990	0.0633457	0.0386242	0.00764353	0.00146148	0	0.111075	11.1075
	Hipparchia sbordonii Ponza 1990	0.0738177	0.0508142	0.0117203	0.00297175	0	0.139324	13.9324
	Hipparchia sbordonii Ponza 2019	0.0691225	0.0610497	0.0346719	0.0219517	0.00428974	0.191085	19.1085
